# The cellular landscape of the endochondral bone during the transition to extrauterine life

**DOI:** 10.1101/2023.07.18.549529

**Authors:** Alejandro Díaz Rueda, Irepan Salvador-Martínez, Ismael Sospedra-Arrufat, Ana Alcaina-Caro, Ana Fernández-Miñán, Ana M. Burgos-Ruiz, Ildefonso Cases, Alberto Mohedano, Juan J. Tena, Holger Heyn, Javier Lopez-Rios, Gretel Nusspaumer

## Abstract

The cellular complexity of the endochondral bone underlies its essential and pleiotropic roles during organismal life. While the adult bone has received significant attention, we still lack a deep understanding of the perinatal bone cellulome. Here, we have profiled the full composition of the murine endochondral bone at the single-cell level during the transition from fetal to newborn life and in comparison to the adult tissue, with particular emphasis on the mesenchymal compartment. The perinatal bone contains different fibroblastic clusters with blastema-like characteristics in organizing and supporting skeletogenesis, angiogenesis, and hematopoiesis. Our data also suggests dynamic inter- and intra-compartment interactions as well as a bone marrow milieu that seems prone to anti-inflammation, which we hypothesize is necessary to ensure the proper program of lymphopoiesis and the establishment of central and peripheral tolerance in early life. Our study provides an integrative roadmap for the future design of genetic and cellular functional assays to validate cellular interactions and lineage relationships within the perinatal bone.
