## Supplementary material for "The cellular landscape of the endochondral bone during the transition to extrauterine life": Table S4

### Sheet: Integrin expression
	Cluster	E18.5 integrins
		nº of Integrins
	GFP	9	a1b1	a2b1	a2Bb3	aVb3	a5b1	aVb1	aVb5	a6b1	a9b1
	SFP	9	a10b1	a2b1	a2Bb3	aVb3	a5b1	aVb1	aVb5	a6b1	a9b1
	CLFP	6	a1b1	aVb3	a5b1	aVb1	aVb5	a9b1
	TC	10	a10b1	a11b1	a1b1	a2b1	a4b1	a5b1	aVb1	aVb5	a6b1	a9b1
	ACP	9	a10b1	a1b1	a2Bb3	aVb3	a5b1	aVb1	aVb5	a6b1	a9b1
	ChC	7	a10b1	a1b1	a5b1	aVb1	aVb5	a6b1	a9b1
	AFP	9	a1b1	aVb3	a5b1	a8b1	aVb1	aVb5	a6b1	a7b1	a9b1
	Myo	6	a1b1	a8b1	aVb1	aVb5	a6b1	a7b1
	OsC	7	a10b1	a11b1	a1b1	aVb3	a5b1	aVb1	aVb5
	SC	13	a1b1	a2b1	aVb3	a4b1	a5b1	a8b1	aVb1	aVb5	a6b1	a7b1	a9b1	aMb2	a6b4
	Cluster	PN1 integrins
	GFP	8	a2b1	a2Bb3	aVb3	a5b1	aVb1	aVb5	a6b1	a9b1
	SFP	8	a2b1	a2Bb3	aVb3	a5b1	aVb1	aVb5	a6b1	a9b1
	CLFP	6	a11b1	a1b1	aVb3	a5b1	aVb1	aVb5
	TC	9	a10b1	a11b1	a1b1	a2b1	a5b1	aVb1	aVb5	a6b1	a9b1
	ACP	8	a10b1	a2Bb3	aVb3	a5b1	aVb1	aVb5	a6b1	a9b1
	ChC	7	a10b1	a1b1	a5b1	aVb1	aVb5	a6b1	a9b1
	AFP	7	a1b1	aVb3	a5b1	aVb1	aVb5	a6b1	a9b1
	Myo	5	a1b1	a5b1	aVb1	a6b1	a7b1
	OsC	6	a10b1	a11b1	aVb3	a5b1	aVb1	aVb5
	SC	9	a1b1	a2b1	aVb3	a4b1	a8b1	aVb1	aVb5	a6b1	a6b4
	Integrin	E18.5 clusters
		nº of clusters
	a10b1	5	SFP	TC	ACP	OsC	ChC
	a11b1	2	TC	OsC
	a1b1	9	GFP	AFP	CLFP	TC	ACP	OsC	ChC	Myo	SC
	a2Bb3	3	GFP	SFP	ACP
	a2b1	4	GFP	SFP	TC	SC
	a4b1	2	TC	SC
	a5b1	9	GFP	SFP	AFP	CLFP	TC	ACP	OsC	ChC	SC
	a6b1	8	GFP	SFP	AFP	TC	ACP	ChC	Myo	SC
	a6b4	1	SC
	a7b1	3	AFP	Myo	SC
	a8b1	3	AFP	Myo	SC
	a9b1	8	ACP	SFP	GFP	AFP	CLFP	TC	ChC	SC
	aMb2	1	SC
	aVb1	10	GFP	SFP	AFP	CLFP	TC	ACP	OsC	ChC	Myo	SC
	aVb3	7	GFP	SFP	AFP	CLFP	ACP	OsC	SC
	aVb5	10	GFP	SFP	AFP	CLFP	TC	ACP	OsC	ChC	Myo	SC
	Integrin	PN1 clusters
	a10b1	4	TC	ACP	OsC	ChC
	a11b1	3	CLFP	TC	OsC
	a1b1	6	AFP	CLFP	TC	ChC	Myo	SC
	a2Bb3	3	GFP	SFP	ACP
	a2b1	4	GFP	SFP	TC	SC
	a4b1	1	SC
	a5b1	9	GFP	SFP	AFP	CLFP	TC	ACP	OsC	ChC	Myo
	a6b1	8	SFP	AFP	TC	ACP	SC	GFP	ChC	Myo
	a6b4	1	SC
	a7b1	1	Myo
	a8b1	1	SC
	a9b1	6	GFP	SFP	AFP	TC	ACP	ChC
	aVb1	10	GFP	SFP	AFP	CLFP	TC	ACP	OsC	ChC	Myo	SC
	aVb3	7	GFP	SFP	AFP	CLFP	ACP	OsC	SC
	aVb5	9	GFP	SFP	AFP	CLFP	TC	ACP	OsC	ChC	SC

### Sheet: Col expression+other molecules
	Cluster	E18.5 collagens and other molecules
		nº of molecules/cluster
	GFP	35	COL6A6	COL1A1	COL2A1	COL3A1	COL4A1	FN1	COL5A2	COL1A2	COL4A2	COL11A1	COL6A1	COL6A2	COL6A3	COL5A1	COL8A2	COL5A3	COL8A1	COL4A5	COL15A1	COL18A1	COL14A1	COL16A1	COL9A3	COL9A2	COL27A1	COL26A1	COL12A1	LAMC1	FGF2	SPP1	MMP2	TNC	FBN1	VCAM1	IGF1
	SFP	33	COL6A6	COL1A1	COL3A1	COL4A1	FN1	COL5A2	COL1A2	COL4A2	COL11A1	COL6A1	COL6A2	COL6A3	COL5A1	COL8A2	COL5A3	COL8A1	COL4A5	COL15A1	COL18A1	COL14A1	COL16A1	COL27A1	COL26A1	COL12A1	COL2A1	LAMC1	SPP1	THY1	MMP2	TNC	FBN1	VCAM1	IGF1
	CLFP	34	COL6A6	COL1A1	COL3A1	COL4A1	FN1	COL5A2	COL1A2	COL4A2	COL11A1	COL6A1	COL6A2	COL6A3	COL5A1	COL8A2	COL5A3	COL8A1	COL15A1	COL18A1	COL14A1	COL16A1	COL9A2	COL27A1	COL26A1	COL12A1	COL17A1	COL2A1	LAMC1	FGF2	SPP1	MMP2	TNC	FBN1	VCAM1	IGF1
	TC	37	COL1A1	COL2A1	COL3A1	COL4A1	FN1	COL5A2	COL1A2	COL4A2	COL11A1	COL6A1	COL6A2	COL6A3	COL11A2	COL9A1	COL5A1	COL8A2	COL8A1	COL4A5	COL15A1	COL18A1	COL14A1	COL16A1	COL9A3	COL9A2	COL24A1	COL13A1	COL27A1	COL12A1	COL5A3	LAMC1	FGF2	SPP1	MMP2	TNC	FBN1	VCAM1	IGF1
	ACP	31	COL6A6	COL1A1	COL3A1	COL4A1	FN1	COL5A2	COL1A2	COL4A2	COL11A1	COL6A1	COL6A2	COL6A3	COL9A1	COL5A1	COL8A2	COL5A3	COL8A1	COL15A1	COL18A1	COL16A1	COL27A1	COL22A1	COL26A1	COL12A1	COL2A1	COL14A1	LAMC1	SPP1	MMP2	TNC	FBN1
	ChC	33	COL1A1	COL2A1	COL3A1	FN1	COL5A2	COL1A2	COL4A2	COL11A1	COL6A1	COL6A2	COL6A3	COL11A2	COL9A1	COL5A1	COL8A2	COL8A1	COL4A5	COL15A1	COL14A1	COL16A1	COL9A3	COL9A2	COL24A1	COL27A1	COL12A1	COL4A1	LAMC1	FGF2	SPP1	MMP2	TNC	OMD	FBN1
	AFP	32	COL6A6	COL1A1	COL3A1	COL4A1	FN1	COL5A2	COL1A2	COL4A2	COL11A1	COL6A1	COL6A2	COL6A3	COL5A1	COL8A2	COL5A3	COL8A1	COL15A1	COL18A1	COL14A1	COL16A1	COL27A1	COL12A1	COL2A1	LAMC1	FGF2	FGF1	THY1	MMP2	TNC	VCAM1	FBN1	IGF1
	Myo	24	COL6A6	COL4A1	COL4A2	COL6A1	COL15A1	COL18A1	COL27A1	COL26A1	COL2A1	COL3A1	COL5A2	COL1A2	COL11A1	COL6A2	COL5A1	COL14A1	COL16A1	COL12A1	LAMC1	SPP1	TNC	VCAM1	FBN1	IGF1
	OsC	32	COL1A1	COL2A1	FN1	COL5A2	COL1A2	COL11A1	COL11A2	COL9A1	COL5A1	COL16A1	COL9A2	COL24A1	COL13A1	COL27A1	COL22A1	COL12A1	COL4A1	COL4A2	COL6A1	COL6A2	COL6A3	COL5A3	COL14A1	SEMA7A*	LAMC1	SPP1	MMP2	TNC	OMD	JAM2	FBN1	VCAM1
	SC	25	COL3A1	COL4A1	COL5A2	COL4A2	COL11A1	COL5A1	COL5A3	COL8A1	COL4A5	COL15A1	COL18A1	COL16A1	COL9A3	COL9A2	COL27A1	COL20A1	COL2A1	COL14A1	COL12A1	LAMC1	MMP2	TNC	L1CAM	FBN1	JAM3
	Cluster	PN1 collagens and other molecules
		nº of molecules/cluster
	GFP	31	COL6A6	COL1A1	COL3A1	COL4A1	FN1	COL5A2	COL1A2	COL4A2	COL11A1	COL6A1	COL6A2	COL6A3	COL5A1	COL8A2	COL5A3	COL8A1	COL4A5	COL15A1	COL18A1	COL14A1	COL16A1	COL27A1	COL12A1	LAMC1	FGF2	SPP1	MMP2	TNC	VCAM1	FBN1	IGF1
	SFP	32	COL6A6	COL1A1	COL3A1	COL4A1	FN1	COL5A2	COL1A2	COL4A2	COL11A1	COL6A1	COL6A2	COL6A3	COL5A1	COL8A2	COL5A3	COL8A1	COL15A1	COL18A1	COL14A1	COL16A1	COL27A1	COL12A1	LAMC1	FGF2	SPP1	THY1	MMP2	TNC	VCAM1	JAM2	FBN1	IGF1
	CLFP	28	COL6A6	COL1A1	COL3A1	COL4A1	FN1	COL5A2	COL1A2	COL4A2	COL11A1	COL6A1	COL6A2	COL6A3	COL5A1	COL5A3	COL15A1	COL18A1	COL14A1	COL16A1	COL27A1	COL12A1	LAMC1	FGF2	SPP1	MMP2	VCAM1	JAM2	FBN1	IGF1
	TC	35	COL1A1	COL2A1	COL3A1	COL4A1	FN1	COL5A2	COL1A2	COL4A2	COL11A1	COL6A1	COL6A2	COL6A3	COL11A2	COL9A1	COL5A1	COL8A2	COL8A1	COL15A1	COL18A1	COL14A1	COL16A1	COL9A3	COL9A2	COL24A1	COL27A1	COL12A1	COL5A3	LAMC1	FGF2	SPP1	MMP2	TNC	JAM2	FBN1	IGF1
	ACP	28	COL6A6	COL1A1	COL3A1	COL4A1	FN1	COL5A2	COL1A2	COL4A2	COL6A1	COL6A2	COL6A3	COL5A1	COL8A2	COL5A3	COL8A1	COL15A1	COL18A1	COL16A1	COL27A1	COL22A1	COL26A1	COL11A1	COL12A1	LAMC1	MMP2	TNC	JAM2	FBN1
	ChC	31	COL1A1	COL2A1	FN1	COL5A2	COL1A2	COL11A1	COL6A1	COL6A2	COL6A3	COL11A2	COL9A1	COL5A1	COL8A2	COL8A1	COL15A1	COL14A1	COL16A1	COL9A3	COL9A2	COL24A1	COL27A1	COL12A1	COL3A1	COL4A2	FGF2	SPP1	MMP2	TNC	OMD	JAM2	LAMC1
	AFP	29	COL6A6	COL1A1	COL3A1	COL4A1	FN1	COL5A2	COL1A2	COL4A2	COL11A1	COL6A1	COL6A2	COL6A3	COL5A1	COL5A3	COL15A1	COL18A1	COL14A1	COL16A1	COL27A1	COL12A1	LAMC1	FGF2	SPP1	FGF1	THY1	MMP2	VCAM1	FBN1	IGF1
	Myo	11	COL6A6	COL4A1	COL4A2	COL15A1	COL18A1	COL26A1	COL17A1	LAMC1	TNC	VCAM1	FBN1
	OsC	21	COL1A1	COL2A1	FN1	COL5A2	COL1A2	COL11A1	COL11A2	COL5A1	COL16A1	COL24A1	COL13A1	COL27A1	COL22A1	COL15A1	COL12A1	SPP1	MMP2	TNC	OMD	JAM2	LAMC1
	SC	26	COL3A1	COL4A1	COL4A2	COL11A1	COL9A1	COL5A3	COL8A1	COL4A5	COL15A1	COL18A1	COL14A1	COL16A1	COL9A3	COL9A2	COL28A1	COL27A1	COL20A1	COL1A1	COL5A2	COL1A2	COL5A1	COL12A1	LAMC1	MMP2	TNC	L1CAM
	Collagen	E18.5 Clusters
		nº of clusters
	COL11A1	10	GFP	SFP	AFP	CLFP	TC	ACP	OsC	ChC	SC	Myo
	COL11A2	3	TC	OsC	ChC
	COL12A1	10	GFP	SFP	AFP	CLFP	TC	ACP	OsC	ChC	Myo	SC
	COL13A1	2	TC	OsC
	COL14A1	10	GFP	SFP	AFP	CLFP	TC	ChC	ACP	OsC	Myo	SC
	COL15A1	9	GFP	SFP	AFP	CLFP	TC	ACP	ChC	Myo	SC
	COL16A1	10	GFP	SFP	AFP	CLFP	TC	ACP	OsC	ChC	SC	Myo
	COL17A1	1	CLFP
	COL18A1	8	GFP	SFP	AFP	CLFP	TC	ACP	Myo	SC
	COL1A1	8	GFP	SFP	AFP	CLFP	TC	ACP	OsC	ChC
	COL1A2	9	GFP	SFP	AFP	CLFP	TC	ACP	OsC	ChC	Myo
	COL20A1	1	SC
	COL22A1	2	ACP	OsC
	COL24A1	3	TC	OsC	ChC
	COL26A1	5	GFP	SFP	CLFP	ACP	Myo
	COL27A1	10	GFP	SFP	AFP	CLFP	TC	ACP	OsC	ChC	Myo	SC
	COL2A1	10	GFP	TC	OsC	ChC	SFP	AFP	CLFP	ACP	Myo	SC
	COL3A1	9	GFP	SFP	AFP	CLFP	TC	ACP	ChC	SC	Myo
	COL4A1	10	GFP	SFP	AFP	CLFP	TC	ACP	Myo	SC	OsC	ChC
	COL4A2	10	GFP	SFP	AFP	CLFP	TC	ACP	ChC	Myo	SC	OsC
	COL4A5	5	GFP	SFP	TC	ChC	SC
	COL5A1	10	GFP	SFP	AFP	CLFP	TC	ACP	OsC	ChC	SC	Myo
	COL5A2	10	GFP	SFP	AFP	CLFP	TC	ACP	OsC	ChC	SC	Myo
	COL5A3	8	GFP	SFP	AFP	CLFP	ACP	SC	TC	OsC
	COL6A1	9	GFP	SFP	AFP	CLFP	TC	ACP	ChC	Myo	OsC
	COL6A2	9	GFP	SFP	AFP	CLFP	TC	ACP	ChC	OsC	Myo
	COL6A3	8	GFP	SFP	AFP	CLFP	TC	ACP	ChC	OsC
	COL6A6	6	GFP	SFP	AFP	CLFP	ACP	Myo
	COL8A1	8	GFP	SFP	AFP	CLFP	TC	ACP	ChC	SC
	COL8A2	7	GFP	SFP	AFP	CLFP	TC	ACP	ChC
	COL9A1	4	TC	ACP	OsC	ChC
	COL9A2	6	GFP	CLFP	TC	OsC	ChC	SC
	COL9A3	4	GFP	TC	ChC	SC
	FBN1	10	GFP	SFP	AFP	CLFP	TC	ACP	OsC	ChC	Myo	SC
	FGF1	1	AFP
	FGF2	5	GFP	AFP	CLFP	TC	ChC
	FN1	8	GFP	SFP	AFP	CLFP	TC	ACP	OsC	ChC
	IGF1	6	GFP	SFP	AFP	CLFP	TC	Myo
	JAM2	1	OsC
	JAM3	1	SC
	L1CAM	1	SC
	LAMC1	10	GFP	SFP	AFP	CLFP	TC	ACP	OsC	ChC	Myo	SC
	MMP2	9	GFP	SFP	AFP	CLFP	TC	ACP	OsC	ChC	SC
	OMD	2	OsC	ChC
	SEMA7A	1	OsC
	SPP1	8	GFP	SFP	CLFP	TC	ACP	OsC	ChC	Myo
	THY1	2	SFP	AFP
	TNC	10	GFP	SFP	AFP	CLFP	TC	ACP	OsC	ChC	Myo	SC
	VCAM1	7	AFP	Myo	GFP	SFP	CLFP	TC	OsC
	Collagen	PN1 clusters
		nº of clusters
	COL11A1	9	GFP	SFP	AFP	CLFP	TC	OsC	ChC	SC	ACP
	COL11A2	3	TC	OsC	ChC
	COL12A1	9	GFP	SFP	AFP	CLFP	TC	ChC	ACP	OsC	SC
	COL13A1	1	OsC
	COL14A1	7	GFP	SFP	AFP	CLFP	TC	ChC	SC
	COL15A1	10	GFP	SFP	AFP	CLFP	TC	ACP	ChC	Myo	SC	OsC
	COL16A1	9	GFP	SFP	AFP	CLFP	TC	ACP	OsC	ChC	SC
	COL17A1	1	Myo
	COL18A1	8	GFP	SFP	AFP	CLFP	TC	ACP	Myo	SC
	COL1A1	9	GFP	SFP	AFP	CLFP	TC	ACP	OsC	ChC	SC
	COL1A2	9	GFP	SFP	AFP	CLFP	TC	ACP	OsC	ChC	SC
	COL20A1	1	SC
	COL22A1	2	ACP	OsC
	COL24A1	3	TC	OsC	ChC
	COL26A1	2	ACP	Myo
	COL27A1	9	GFP	SFP	AFP	CLFP	TC	ACP	OsC	ChC	SC
	COL28A1	1	SC
	COL2A1	3	TC	OsC	ChC
	COL3A1	8	GFP	SFP	AFP	CLFP	TC	ACP	SC	ChC
	COL4A1	8	GFP	SFP	AFP	CLFP	TC	ACP	Myo	SC
	COL4A2	9	GFP	SFP	AFP	CLFP	TC	ACP	Myo	SC	ChC
	COL4A5	2	GFP	SC
	COL5A1	9	GFP	SFP	AFP	CLFP	TC	ACP	OsC	ChC	SC
	COL5A2	9	GFP	SFP	AFP	CLFP	TC	ACP	OsC	ChC	SC
	COL5A3	7	GFP	SFP	AFP	CLFP	ACP	SC	TC
	COL6A1	7	GFP	SFP	AFP	CLFP	TC	ACP	ChC
	COL6A2	7	GFP	SFP	AFP	CLFP	TC	ACP	ChC
	COL6A3	7	GFP	SFP	AFP	CLFP	TC	ACP	ChC
	COL6A6	6	GFP	SFP	AFP	CLFP	ACP	Myo
	COL8A1	6	GFP	SFP	TC	ACP	ChC	SC
	COL8A2	5	GFP	SFP	TC	ACP	ChC
	COL9A1	3	TC	ChC	SC
	COL9A2	3	TC	ChC	SC
	COL9A3	3	TC	ChC	SC
	FBN1	7	GFP	SFP	AFP	CLFP	TC	ACP	Myo
	FGF1	1	AFP
	FGF2	6	GFP	SFP	AFP	CLFP	TC	ChC
	FN1	8	GFP	SFP	AFP	CLFP	TC	ACP	OsC	ChC
	IGF1	5	GFP	SFP	AFP	CLFP	TC
	JAM2	6	SFP	CLFP	TC	ACP	OsC	ChC
	L1CAM	1	SC
	LAMC1	10	GFP	SFP	AFP	CLFP	TC	ACP	Myo	SC	OsC	ChC
	MMP2	9	GFP	SFP	AFP	CLFP	TC	ACP	OsC	ChC	SC
	OMD	2	OsC	ChC
	SPP1	7	GFP	SFP	AFP	CLFP	TC	OsC	ChC
	THY1	2	SFP	AFP
	TNC	8	GFP	SFP	TC	ACP	OsC	ChC	Myo	SC
	VCAM1	5	GFP	SFP	AFP	CLFP	Myo

### Sheet: Integrin complexes
	E18.5 integrins		E18.5 ligands
	a10b1	34	COL6A6	COL1A1	COL2A1	COL3A1	COL4A1	FN1	COL5A2	COL1A2	COL4A2	COL11A1	COL6A1	COL6A2	COL6A3	COL11A2	COL9A1	COL5A1	COL8A2	COL5A3	COL8A1	COL4A5	COL15A1	COL18A1	COL14A1	COL16A1	COL9A3	COL9A2	COL24A1	COL13A1	COL27A1	COL22A1	COL26A1	COL12A1	COL20A1	COL17A1
	a11b1	34	COL6A6	COL1A1	COL2A1	COL3A1	COL4A1	FN1	COL5A2	COL1A2	COL4A2	COL11A1	COL6A1	COL6A2	COL6A3	COL11A2	COL9A1	COL5A1	COL8A2	COL5A3	COL8A1	COL4A5	COL15A1	COL18A1	COL14A1	COL16A1	COL9A3	COL9A2	COL24A1	COL13A1	COL27A1	COL22A1	COL26A1	COL12A1	COL20A1	COL17A1
	a1b1	34	COL6A6	COL1A1	COL2A1	COL3A1	COL4A1	COL5A2	COL1A2	COL4A2	COL11A1	COL6A1	COL6A2	COL6A3	COL11A2	COL9A1	COL5A1	COL8A2	COL5A3	COL8A1	COL4A5	COL15A1	COL18A1	COL14A1	COL16A1	COL9A3	COL9A2	COL24A1	COL13A1	COL27A1	COL22A1	COL26A1	COL12A1	COL20A1	COL17A1	SEMA7A
	a2Bb3	1	FN1
	a2b1	35	COL6A6	COL1A1	COL2A1	COL3A1	COL4A1	FN1	COL5A2	COL1A2	COL4A2	COL11A1	COL6A1	COL6A2	COL6A3	COL11A2	COL9A1	COL5A1	COL8A2	COL5A3	COL8A1	COL4A5	COL15A1	COL18A1	COL14A1	COL16A1	COL9A3	COL9A2	COL24A1	COL13A1	COL27A1	COL22A1	COL26A1	COL12A1	COL20A1	COL17A1	LAMC1
	a4b1	5	FN1	SPP1	TNC	VCAM1	JAM2
	a5b1	3	FN1	L1CAM	FBN1
	a6b1	1	LAMC1
	a6b4	1	IGF1
	a7b1	1	LAMC1
	a8b1	2	FN1	TNC
	a9b1	3	SPP1	TNC	VCAM1
	aMb2	1	JAM3
	aVb1	1	FN1
	aVb3	10	FN1	LAMC1	FGF2	SPP1	FGF1	THY1	MMP2	TNC	L1CAM	OMD
	aVb5	1	FN1
	PN1 integrins		PN1 ligands
	a10b1	35	COL6A6	COL1A1	COL2A1	COL3A1	COL4A1	FN1	COL5A2	COL1A2	COL4A2	COL11A1	COL6A1	COL6A2	COL6A3	COL11A2	COL9A1	COL5A1	COL8A2	COL5A3	COL8A1	COL4A5	COL15A1	COL18A1	COL14A1	COL16A1	COL9A3	COL9A2	COL24A1	COL28A1	COL13A1	COL27A1	COL22A1	COL26A1	COL12A1	COL20A1	COL17A1
	a11b1	35	COL6A6	COL1A1	COL2A1	COL3A1	COL4A1	FN1	COL5A2	COL1A2	COL4A2	COL11A1	COL6A1	COL6A2	COL6A3	COL11A2	COL9A1	COL5A1	COL8A2	COL5A3	COL8A1	COL4A5	COL15A1	COL18A1	COL14A1	COL16A1	COL9A3	COL9A2	COL24A1	COL28A1	COL13A1	COL27A1	COL22A1	COL26A1	COL12A1	COL20A1	COL17A1
	a1b1	34	COL6A6	COL1A1	COL2A1	COL3A1	COL4A1	COL5A2	COL1A2	COL4A2	COL11A1	COL6A1	COL6A2	COL6A3	COL11A2	COL9A1	COL5A1	COL8A2	COL5A3	COL8A1	COL4A5	COL15A1	COL18A1	COL14A1	COL16A1	COL9A3	COL9A2	COL24A1	COL28A1	COL13A1	COL27A1	COL22A1	COL26A1	COL12A1	COL20A1	COL17A1
	a2Bb3	1	FN1
	a2b1	36	COL6A6	COL1A1	COL2A1	COL3A1	COL4A1	FN1	COL5A2	COL1A2	COL4A2	COL11A1	COL6A1	COL6A2	COL6A3	COL11A2	COL9A1	COL5A1	COL8A2	COL5A3	COL8A1	COL4A5	COL15A1	COL18A1	COL14A1	COL16A1	COL9A3	COL9A2	COL24A1	COL28A1	COL13A1	COL27A1	COL22A1	COL26A1	COL12A1	COL20A1	COL17A1	LAMC1
	a4b1	5	FN1	SPP1	TNC	VCAM1	JAM2
	a5b1	3	FN1	L1CAM	FBN1
	a6b1	1	LAMC1
	a6b4	1	IGF1
	a7b1	1	LAMC1
	a8b1	2	FN1	TNC
	a9b1	3	SPP1	TNC	VCAM1
	aVb1	1	FN1
	aVb3	10	FN1	LAMC1	FGF2	SPP1	FGF1	THY1	MMP2	TNC	L1CAM	OMD
	aVb5	1	FN1
	E18.5 specific				PN1 specific
	aMb2_JAM3 (SC-SC)				a1b1_COL28A1 (OsC)
	a1b1_SEMA7A (OsC)				a2b1_COL28A1 (OsC)
					a10b1_COL28A1 (OsC)
					a11b1_COL28A1 OsC)
