## Supplementary material for "The cellular landscape of the endochondral bone during the transition to extrauterine life": Table S5

### Sheet: All Clusters
Cluster pair	First_Cluster - First value	Second_Cluster - First value	pvalue - Count	interacting_pair - Concatenate
AFP|TC	AFP	TC	4	NOTCH1_DLK1 JAG1_NOTCH2 DLK1_NOTCH2 PLD2_ARF1
ChC|TC	ChC	TC	2	NOTCH1_DLK1 DLK1_NOTCH2
CLFP|TC	CLFP	TC	2	NOTCH1_DLK1 DLK1_NOTCH2
GFP|TC	GFP	TC	2	NOTCH1_DLK1 DLK1_NOTCH2
Myo|TC	Myo	TC	2	NOTCH1_DLK1 DLK1_NOTCH2
OsC|TC	OsC	TC	3	CADM1_NECTIN3 CADM1_CADM1 COL13A1_a2b1 complex
SFP|TC	SFP	TC	3	NOTCH1_DLK1 DLK1_NOTCH2 PLD2_ARF1
TC|TC	TC	TC	2	NOTCH1_DLK1 DLK1_NOTCH2
AFP|SFP	AFP	SFP	4	NOTCH1_DLK1 JAG1_NOTCH2 DLK1_NOTCH2 PLD2_ARF1
ChC|SFP	ChC	SFP	2	NOTCH1_DLK1 DLK1_NOTCH2
CLFP|SFP	CLFP	SFP	2	NOTCH1_DLK1 DLK1_NOTCH2
GFP|SFP	GFP	SFP	2	NOTCH1_DLK1 DLK1_NOTCH2
Myo|SFP	Myo	SFP	2	NOTCH1_DLK1 DLK1_NOTCH2
OsC|SFP	OsC	SFP	2	CADM1_NECTIN3 SELL_CD34
SC|SFP	SC	SFP	3	CADM1_NECTIN3 L1CAM_a5b1 complex SELL_CD34
SFP|SFP	SFP	SFP	3	NOTCH1_DLK1 DLK1_NOTCH2 PLD2_ARF1
TC|SFP	TC	SFP	2	NOTCH1_DLK1 DLK1_NOTCH2
AFP|SC	AFP	SC	4	NOTCH1_JAG1 NOTCH1_DLK1 DLK1_NOTCH2 APP_FPR2
ChC|SC	ChC	SC	2	NOTCH1_DLK1 DLK1_NOTCH2
CLFP|SC	CLFP	SC	4	NOTCH1_DLK1 DLK1_NOTCH2 APP_FPR2 C5AR1_RPS19
GFP|SC	GFP	SC	2	NOTCH1_DLK1 DLK1_NOTCH2
Myo|SC	Myo	SC	3	NOTCH1_DLK1 DLK1_NOTCH2 C5AR1_RPS19
OsC|SC	OsC	SC	3	CADM1_NECTIN3 CADM1_CADM1 COL13A1_a1b1 complex
SC|SC	SC	SC	4	CADM1_NECTIN3 CADM1_CADM1 EFNA5_EPHA5 APP_FPR2
SFP|SC	SFP	SC	5	CADM3_CADM1 CADM3_CADM4 NOTCH1_DLK1 DLK1_NOTCH2 EFNA5_EPHA5
TC|SC	TC	SC	2	COL13A1_a1b1 complex NOTCH1_DLK1
AFP|OsC	AFP	OsC	3	NOTCH1_DLK1 DLK1_NOTCH2 DLK1_NOTCH3
ChC|OsC	ChC	OsC	3	NOTCH1_DLK1 DLK1_NOTCH2 DLK1_NOTCH3
CLFP|OsC	CLFP	OsC	3	NOTCH1_DLK1 DLK1_NOTCH2 DLK1_NOTCH3
GFP|OsC	GFP	OsC	3	NOTCH1_DLK1 DLK1_NOTCH2 DLK1_NOTCH3
Myo|OsC	Myo	OsC	3	NOTCH1_DLK1 DLK1_NOTCH2 DLK1_NOTCH3
OsC|OsC	OsC	OsC	3	CADM1_NECTIN3 CADM1_CADM1 COL13A1_a10b1 complex
SC|OsC	SC	OsC	1	CADM1_CADM1
SFP|OsC	SFP	OsC	4	CADM3_CADM1 NOTCH1_DLK1 DLK1_NOTCH2 DLK1_NOTCH3
TC|OsC	TC	OsC	3	CADM1_CADM1 NOTCH1_DLK1 DLK1_NOTCH3
ACP|Myo	ACP	Myo	2	NOTCH1_DLK1 DLK1_NOTCH3
AFP|Myo	AFP	Myo	6	NOTCH1_JAG1 NOTCH1_DLK1 JAG1_NOTCH2 DLK1_NOTCH2 JAG1_NOTCH3 DLK1_NOTCH3
ChC|Myo	ChC	Myo	3	NOTCH1_DLK1 DLK1_NOTCH2 DLK1_NOTCH3
CLFP|Myo	CLFP	Myo	3	NOTCH1_DLK1 DLK1_NOTCH2 DLK1_NOTCH3
GFP|Myo	GFP	Myo	3	NOTCH1_DLK1 DLK1_NOTCH2 DLK1_NOTCH3
Myo|Myo	Myo	Myo	3	NOTCH1_DLK1 DLK1_NOTCH2 DLK1_NOTCH3
OsC|Myo	OsC	Myo	2	CADM1_NECTIN3 COL13A1_a1b1 complex
SFP|Myo	SFP	Myo	4	NOTCH1_JAG1 NOTCH1_DLK1 DLK1_NOTCH2 DLK1_NOTCH3
TC|Myo	TC	Myo	3	NOTCH1_DLK1 DLK1_NOTCH2 DLK1_NOTCH3
AFP|GFP	AFP	GFP	4	NOTCH1_DLK1 JAG1_NOTCH2 DLK1_NOTCH2 PLD2_ARF1
ChC|GFP	ChC	GFP	2	NOTCH1_DLK1 DLK1_NOTCH2
CLFP|GFP	CLFP	GFP	2	NOTCH1_DLK1 DLK1_NOTCH2
GFP|GFP	GFP	GFP	2	NOTCH1_DLK1 DLK1_NOTCH2
Myo|GFP	Myo	GFP	2	NOTCH1_DLK1 DLK1_NOTCH2
OsC|GFP	OsC	GFP	1	CADM1_NECTIN3
SC|GFP	SC	GFP	1	CADM1_NECTIN3
SFP|GFP	SFP	GFP	4	NOTCH1_DLK1 JAG1_NOTCH2 DLK1_NOTCH2 PLD2_ARF1
TC|GFP	TC	GFP	2	NOTCH1_DLK1 DLK1_NOTCH2
AFP|CLFP	AFP	CLFP	5	NOTCH1_DLK1 JAG1_NOTCH2 DLK1_NOTCH2 DLK1_NOTCH3 PLD2_ARF1
ChC|CLFP	ChC	CLFP	3	NOTCH1_DLK1 DLK1_NOTCH2 DLK1_NOTCH3
CLFP|CLFP	CLFP	CLFP	3	NOTCH1_DLK1 DLK1_NOTCH2 DLK1_NOTCH3
GFP|CLFP	GFP	CLFP	3	NOTCH1_DLK1 DLK1_NOTCH2 DLK1_NOTCH3
Myo|CLFP	Myo	CLFP	3	NOTCH1_DLK1 DLK1_NOTCH2 DLK1_NOTCH3
OsC|CLFP	OsC	CLFP	1	CADM1_NECTIN3
SC|CLFP	SC	CLFP	1	CADM1_NECTIN3
SFP|CLFP	SFP	CLFP	5	NOTCH1_DLK1 JAG1_NOTCH2 DLK1_NOTCH2 DLK1_NOTCH3 PLD2_ARF1
TC|CLFP	TC	CLFP	3	NOTCH1_DLK1 DLK1_NOTCH2 DLK1_NOTCH3
AFP|ChC	AFP	ChC	2	NOTCH1_DLK1 DLK1_NOTCH2
ChC|ChC	ChC	ChC	2	NOTCH1_DLK1 DLK1_NOTCH2
CLFP|ChC	CLFP	ChC	2	NOTCH1_DLK1 DLK1_NOTCH2
GFP|ChC	GFP	ChC	2	NOTCH1_DLK1 DLK1_NOTCH2
Myo|ChC	Myo	ChC	2	NOTCH1_DLK1 DLK1_NOTCH2
OsC|ChC	OsC	ChC	3	CADM1_NECTIN3 COL13A1_a10b1 complex COL13A1_a1b1 complex
SFP|ChC	SFP	ChC	2	NOTCH1_DLK1 DLK1_NOTCH2
TC|ChC	TC	ChC	1	NOTCH1_DLK1
ACP|AFP	ACP	AFP	1	DLK1_NOTCH3
AFP|AFP	AFP	AFP	7	NOTCH1_JAG1 NOTCH1_DLK1 DLK1_NOTCH2 JAG1_NOTCH3 DLK1_NOTCH3 PLD2_ARF1 EPHB2_EFNB1
ChC|AFP	ChC	AFP	3	NOTCH1_DLK1 DLK1_NOTCH2 DLK1_NOTCH3
CLFP|AFP	CLFP	AFP	3	NOTCH1_DLK1 DLK1_NOTCH2 DLK1_NOTCH3
GFP|AFP	GFP	AFP	3	NOTCH1_DLK1 DLK1_NOTCH2 DLK1_NOTCH3
Myo|AFP	Myo	AFP	3	NOTCH1_DLK1 DLK1_NOTCH2 DLK1_NOTCH3
OsC|AFP	OsC	AFP	3	CADM1_NECTIN3 COL13A1_a1b1 complex EPHB2_EFNB1
SC|AFP	SC	AFP	2	CADM1_NECTIN3 JAG1_NOTCH3
SFP|AFP	SFP	AFP	5	NOTCH1_DLK1 DLK1_NOTCH2 JAG1_NOTCH3 DLK1_NOTCH3 PLD2_ARF1
TC|AFP	TC	AFP	2	NOTCH1_DLK1 DLK1_NOTCH3
AFP|ACP	AFP	ACP	5	NOTCH1_DLK1 JAG1_NOTCH2 DLK1_NOTCH2 PLD2_ARF1 EPHB2_EFNB2
ChC|ACP	ChC	ACP	2	NOTCH1_DLK1 DLK1_NOTCH2
CLFP|ACP	CLFP	ACP	2	NOTCH1_DLK1 DLK1_NOTCH2
GFP|ACP	GFP	ACP	2	NOTCH1_DLK1 DLK1_NOTCH2
Myo|ACP	Myo	ACP	2	NOTCH1_DLK1 DLK1_NOTCH2
OsC|ACP	OsC	ACP	1	CADM1_NECTIN3
SC|ACP	SC	ACP	2	CADM1_NECTIN3 L1CAM_a5b1 complex
SFP|ACP	SFP	ACP	3	NOTCH1_DLK1 DLK1_NOTCH2 PLD2_ARF1
TC|ACP	TC	ACP	2	NOTCH1_DLK1 DLK1_NOTCH2

### Sheet: AFP
Cluster pair	First_Cluster - First value	Second_Cluster - First value	pvalue - Count	interacting_pair - Concatenate
AFP|AFP	AFP	AFP	7	NOTCH1_JAG1 NOTCH1_DLK1 DLK1_NOTCH2 JAG1_NOTCH3 DLK1_NOTCH3 PLD2_ARF1 EPHB2_EFNB1
AFP|Myo	AFP	Myo	6	NOTCH1_JAG1 NOTCH1_DLK1 JAG1_NOTCH2 DLK1_NOTCH2 JAG1_NOTCH3 DLK1_NOTCH3
AFP|CLFP	AFP	CLFP	5	NOTCH1_DLK1 JAG1_NOTCH2 DLK1_NOTCH2 DLK1_NOTCH3 PLD2_ARF1
AFP|ACP	AFP	ACP	5	NOTCH1_DLK1 JAG1_NOTCH2 DLK1_NOTCH2 PLD2_ARF1 EPHB2_EFNB2
SFP|AFP	SFP	AFP	5	NOTCH1_DLK1 DLK1_NOTCH2 JAG1_NOTCH3 DLK1_NOTCH3 PLD2_ARF1
AFP|GFP	AFP	GFP	4	NOTCH1_DLK1 JAG1_NOTCH2 DLK1_NOTCH2 PLD2_ARF1
AFP|SFP	AFP	SFP	4	NOTCH1_DLK1 JAG1_NOTCH2 DLK1_NOTCH2 PLD2_ARF1
AFP|SC	AFP	SC	4	NOTCH1_JAG1 NOTCH1_DLK1 DLK1_NOTCH2 APP_FPR2
AFP|TC	AFP	TC	4	NOTCH1_DLK1 JAG1_NOTCH2 DLK1_NOTCH2 PLD2_ARF1
AFP|OsC	AFP	OsC	3	NOTCH1_DLK1 DLK1_NOTCH2 DLK1_NOTCH3
ChC|AFP	ChC	AFP	3	NOTCH1_DLK1 DLK1_NOTCH2 DLK1_NOTCH3
CLFP|AFP	CLFP	AFP	3	NOTCH1_DLK1 DLK1_NOTCH2 DLK1_NOTCH3
GFP|AFP	GFP	AFP	3	NOTCH1_DLK1 DLK1_NOTCH2 DLK1_NOTCH3
Myo|AFP	Myo	AFP	3	NOTCH1_DLK1 DLK1_NOTCH2 DLK1_NOTCH3
OsC|AFP	OsC	AFP	3	CADM1_NECTIN3 COL13A1_a1b1 complex EPHB2_EFNB1
AFP|ChC	AFP	ChC	2	NOTCH1_DLK1 DLK1_NOTCH2
SC|AFP	SC	AFP	2	CADM1_NECTIN3 JAG1_NOTCH3
TC|AFP	TC	AFP	2	NOTCH1_DLK1 DLK1_NOTCH3
ACP|AFP	ACP	AFP	1	DLK1_NOTCH3

### Sheet:  SFP
Cluster pair	First_Cluster - First value	Second_Cluster - First value	pvalue - Count	interacting_pair - Concatenate
SFP|AFP	SFP	AFP	5	NOTCH1_DLK1 DLK1_NOTCH2 JAG1_NOTCH3 DLK1_NOTCH3 PLD2_ARF1
SFP|CLFP	SFP	CLFP	5	NOTCH1_DLK1 JAG1_NOTCH2 DLK1_NOTCH2 DLK1_NOTCH3 PLD2_ARF1
SFP|SC	SFP	SC	5	CADM3_CADM1 CADM3_CADM4 NOTCH1_DLK1 DLK1_NOTCH2 EFNA5_EPHA5
SFP|GFP	SFP	GFP	4	NOTCH1_DLK1 JAG1_NOTCH2 DLK1_NOTCH2 PLD2_ARF1
SFP|OsC	SFP	OsC	4	CADM3_CADM1 NOTCH1_DLK1 DLK1_NOTCH2 DLK1_NOTCH3
SFP|Myo	SFP	Myo	4	NOTCH1_JAG1 NOTCH1_DLK1 DLK1_NOTCH2 DLK1_NOTCH3
AFP|SFP	AFP	SFP	4	NOTCH1_DLK1 JAG1_NOTCH2 DLK1_NOTCH2 PLD2_ARF1
SFP|SFP	SFP	SFP	3	NOTCH1_DLK1 DLK1_NOTCH2 PLD2_ARF1
SFP|TC	SFP	TC	3	NOTCH1_DLK1 DLK1_NOTCH2 PLD2_ARF1
SFP|ACP	SFP	ACP	3	NOTCH1_DLK1 DLK1_NOTCH2 PLD2_ARF1
SC|SFP	SC	SFP	3	CADM1_NECTIN3 L1CAM_a5b1 complex SELL_CD34
SFP|ChC	SFP	ChC	2	NOTCH1_DLK1 DLK1_NOTCH2
GFP|SFP	GFP	SFP	2	NOTCH1_DLK1 DLK1_NOTCH2
CLFP|SFP	CLFP	SFP	2	NOTCH1_DLK1 DLK1_NOTCH2
TC|SFP	TC	SFP	2	NOTCH1_DLK1 DLK1_NOTCH2
ChC|SFP	ChC	SFP	2	NOTCH1_DLK1 DLK1_NOTCH2
Myo|SFP	Myo	SFP	2	NOTCH1_DLK1 DLK1_NOTCH2
OsC|SFP	OsC	SFP	2	CADM1_NECTIN3 SELL_CD34

### Sheet:  CLFP
Cluster pair	First_Cluster - First value	Second_Cluster - First value	pvalue - Count	interacting_pair - Concatenate
SFP|CLFP	SFP	CLFP	5	NOTCH1_DLK1 JAG1_NOTCH2 DLK1_NOTCH2 DLK1_NOTCH3 PLD2_ARF1
AFP|CLFP	AFP	CLFP	5	NOTCH1_DLK1 JAG1_NOTCH2 DLK1_NOTCH2 DLK1_NOTCH3 PLD2_ARF1
CLFP|SC	CLFP	SC	4	NOTCH1_DLK1 DLK1_NOTCH2 APP_FPR2 C5AR1_RPS19
CLFP|CLFP	CLFP	CLFP	3	NOTCH1_DLK1 DLK1_NOTCH2 DLK1_NOTCH3
CLFP|AFP	CLFP	AFP	3	NOTCH1_DLK1 DLK1_NOTCH2 DLK1_NOTCH3
CLFP|Myo	CLFP	Myo	3	NOTCH1_DLK1 DLK1_NOTCH2 DLK1_NOTCH3
CLFP|OsC	CLFP	OsC	3	NOTCH1_DLK1 DLK1_NOTCH2 DLK1_NOTCH3
GFP|CLFP	GFP	CLFP	3	NOTCH1_DLK1 DLK1_NOTCH2 DLK1_NOTCH3
TC|CLFP	TC	CLFP	3	NOTCH1_DLK1 DLK1_NOTCH2 DLK1_NOTCH3
ChC|CLFP	ChC	CLFP	3	NOTCH1_DLK1 DLK1_NOTCH2 DLK1_NOTCH3
Myo|CLFP	Myo	CLFP	3	NOTCH1_DLK1 DLK1_NOTCH2 DLK1_NOTCH3
CLFP|GFP	CLFP	GFP	2	NOTCH1_DLK1 DLK1_NOTCH2
CLFP|SFP	CLFP	SFP	2	NOTCH1_DLK1 DLK1_NOTCH2
CLFP|TC	CLFP	TC	2	NOTCH1_DLK1 DLK1_NOTCH2
CLFP|ACP	CLFP	ACP	2	NOTCH1_DLK1 DLK1_NOTCH2
CLFP|ChC	CLFP	ChC	2	NOTCH1_DLK1 DLK1_NOTCH2
SC|CLFP	SC	CLFP	1	CADM1_NECTIN3
OsC|CLFP	OsC	CLFP	1	CADM1_NECTIN3

### Sheet:  GFP
Cluster pair	First_Cluster - First value	Second_Cluster - First value	pvalue - Count	interacting_pair - Concatenate
SFP|GFP	SFP	GFP	4	NOTCH1_DLK1 JAG1_NOTCH2 DLK1_NOTCH2 PLD2_ARF1
AFP|GFP	AFP	GFP	4	NOTCH1_DLK1 JAG1_NOTCH2 DLK1_NOTCH2 PLD2_ARF1
GFP|AFP	GFP	AFP	3	NOTCH1_DLK1 DLK1_NOTCH2 DLK1_NOTCH3
GFP|CLFP	GFP	CLFP	3	NOTCH1_DLK1 DLK1_NOTCH2 DLK1_NOTCH3
GFP|OsC	GFP	OsC	3	NOTCH1_DLK1 DLK1_NOTCH2 DLK1_NOTCH3
GFP|Myo	GFP	Myo	3	NOTCH1_DLK1 DLK1_NOTCH2 DLK1_NOTCH3
GFP|GFP	GFP	GFP	2	NOTCH1_DLK1 DLK1_NOTCH2
GFP|SFP	GFP	SFP	2	NOTCH1_DLK1 DLK1_NOTCH2
GFP|TC	GFP	TC	2	NOTCH1_DLK1 DLK1_NOTCH2
GFP|ACP	GFP	ACP	2	NOTCH1_DLK1 DLK1_NOTCH2
GFP|ChC	GFP	ChC	2	NOTCH1_DLK1 DLK1_NOTCH2
GFP|SC	GFP	SC	2	NOTCH1_DLK1 DLK1_NOTCH2
CLFP|GFP	CLFP	GFP	2	NOTCH1_DLK1 DLK1_NOTCH2
TC|GFP	TC	GFP	2	NOTCH1_DLK1 DLK1_NOTCH2
ChC|GFP	ChC	GFP	2	NOTCH1_DLK1 DLK1_NOTCH2
Myo|GFP	Myo	GFP	2	NOTCH1_DLK1 DLK1_NOTCH2
SC|GFP	SC	GFP	1	CADM1_NECTIN3
OsC|GFP	OsC	GFP	1	CADM1_NECTIN3

### Sheet: OsC
Cluster pair	First_Cluster - First value	Second_Cluster - First value	pvalue - Count	interacting_pair - Concatenate
SFP|OsC	SFP	OsC	4	CADM3_CADM1 NOTCH1_DLK1 DLK1_NOTCH2 DLK1_NOTCH3
OsC|AFP	OsC	AFP	3	CADM1_NECTIN3 COL13A1_a1b1 complex EPHB2_EFNB1
OsC|ChC	OsC	ChC	3	CADM1_NECTIN3 COL13A1_a10b1 complex COL13A1_a1b1 complex
OsC|OsC	OsC	OsC	3	CADM1_NECTIN3 CADM1_CADM1 COL13A1_a10b1 complex
OsC|SC	OsC	SC	3	CADM1_NECTIN3 CADM1_CADM1 COL13A1_a1b1 complex
OsC|TC	OsC	TC	3	CADM1_NECTIN3 CADM1_CADM1 COL13A1_a2b1 complex
AFP|OsC	AFP	OsC	3	NOTCH1_DLK1 DLK1_NOTCH2 DLK1_NOTCH3
ChC|OsC	ChC	OsC	3	NOTCH1_DLK1 DLK1_NOTCH2 DLK1_NOTCH3
CLFP|OsC	CLFP	OsC	3	NOTCH1_DLK1 DLK1_NOTCH2 DLK1_NOTCH3
GFP|OsC	GFP	OsC	3	NOTCH1_DLK1 DLK1_NOTCH2 DLK1_NOTCH3
Myo|OsC	Myo	OsC	3	NOTCH1_DLK1 DLK1_NOTCH2 DLK1_NOTCH3
TC|OsC	TC	OsC	3	CADM1_CADM1 NOTCH1_DLK1 DLK1_NOTCH3
OsC|Myo	OsC	Myo	2	CADM1_NECTIN3 COL13A1_a1b1 complex
OsC|SFP	OsC	SFP	2	CADM1_NECTIN3 SELL_CD34
OsC|ACP	OsC	ACP	1	CADM1_NECTIN3
OsC|CLFP	OsC	CLFP	1	CADM1_NECTIN3
OsC|GFP	OsC	GFP	1	CADM1_NECTIN3
SC|OsC	SC	OsC	1	CADM1_CADM1

### Sheet: Myo
Cluster pair	First_Cluster - First value	Second_Cluster - First value	pvalue - Count	interacting_pair - Concatenate
AFP|Myo	AFP	Myo	6	NOTCH1_JAG1 NOTCH1_DLK1 JAG1_NOTCH2 DLK1_NOTCH2 JAG1_NOTCH3 DLK1_NOTCH3
SFP|Myo	SFP	Myo	4	NOTCH1_JAG1 NOTCH1_DLK1 DLK1_NOTCH2 DLK1_NOTCH3
Myo|SC	Myo	SC	3	NOTCH1_DLK1 DLK1_NOTCH2 C5AR1_RPS19
Myo|CLFP	Myo	CLFP	3	NOTCH1_DLK1 DLK1_NOTCH2 DLK1_NOTCH3
Myo|AFP	Myo	AFP	3	NOTCH1_DLK1 DLK1_NOTCH2 DLK1_NOTCH3
Myo|Myo	Myo	Myo	3	NOTCH1_DLK1 DLK1_NOTCH2 DLK1_NOTCH3
Myo|OsC	Myo	OsC	3	NOTCH1_DLK1 DLK1_NOTCH2 DLK1_NOTCH3
GFP|Myo	GFP	Myo	3	NOTCH1_DLK1 DLK1_NOTCH2 DLK1_NOTCH3
CLFP|Myo	CLFP	Myo	3	NOTCH1_DLK1 DLK1_NOTCH2 DLK1_NOTCH3
TC|Myo	TC	Myo	3	NOTCH1_DLK1 DLK1_NOTCH2 DLK1_NOTCH3
ChC|Myo	ChC	Myo	3	NOTCH1_DLK1 DLK1_NOTCH2 DLK1_NOTCH3
Myo|Myo	Myo	Myo	3	NOTCH1_DLK1 DLK1_NOTCH2 DLK1_NOTCH3
Myo|GFP	Myo	GFP	2	NOTCH1_DLK1 DLK1_NOTCH2
Myo|SFP	Myo	SFP	2	NOTCH1_DLK1 DLK1_NOTCH2
Myo|TC	Myo	TC	2	NOTCH1_DLK1 DLK1_NOTCH2
Myo|ACP	Myo	ACP	2	NOTCH1_DLK1 DLK1_NOTCH2
Myo|ChC	Myo	ChC	2	NOTCH1_DLK1 DLK1_NOTCH2
ACP|Myo	ACP	Myo	2	NOTCH1_DLK1 DLK1_NOTCH3
OsC|Myo	OsC	Myo	2	CADM1_NECTIN3 COL13A1_a1b1 complex

### Sheet: SC
Cluster pair	First_Cluster - First value	Second_Cluster - First value	pvalue - Count	interacting_pair - Concatenate
SFP|SC	SFP	SC	5	CADM3_CADM1 CADM3_CADM4 NOTCH1_DLK1 DLK1_NOTCH2 EFNA5_EPHA5
SC|SC	SC	SC	4	CADM1_NECTIN3 CADM1_CADM1 EFNA5_EPHA5 APP_FPR2
CLFP|SC	CLFP	SC	4	NOTCH1_DLK1 DLK1_NOTCH2 APP_FPR2 C5AR1_RPS19
AFP|SC	AFP	SC	4	NOTCH1_JAG1 NOTCH1_DLK1 DLK1_NOTCH2 APP_FPR2
Myo|SC	Myo	SC	3	NOTCH1_DLK1 DLK1_NOTCH2 C5AR1_RPS19
OsC|SC	OsC	SC	3	CADM1_NECTIN3 CADM1_CADM1 COL13A1_a1b1 complex
SC|SFP	SC	SFP	3	CADM1_NECTIN3 L1CAM_a5b1 complex SELL_CD34
GFP|SC	GFP	SC	2	NOTCH1_DLK1 DLK1_NOTCH2
TC|SC	TC	SC	2	COL13A1_a1b1 complex NOTCH1_DLK1
ChC|SC	ChC	SC	2	NOTCH1_DLK1 DLK1_NOTCH2
SC|ACP	SC	ACP	2	CADM1_NECTIN3 L1CAM_a5b1 complex
SC|AFP	SC	AFP	2	CADM1_NECTIN3 JAG1_NOTCH3
SC|GFP	SC	GFP	1	CADM1_NECTIN3
SC|CLFP	SC	CLFP	1	CADM1_NECTIN3
SC|OsC	SC	OsC	1	CADM1_CADM1
