## Supplementary material for "The cellular landscape of the endochondral bone during the transition to extrauterine life": Table S6

### Sheet: All connectors and clusters
Cluster pair	First_Cluster - First value	Second_Cluster - First value	pvalue - Count	interacting_pair - Concatenate
GFP|B Lin	GFP	B Lin	3	SELL_CD34
SFP|B Lin	SFP	B Lin	3	C5AR1_RPS19
SC|B Lin	SC	B Lin	1	SELL_CD34
CLFP|B Lin	CLFP	B Lin	3	ICAM1_aLb2 complex LTBR_LTB
TC|B Lin	TC	B Lin	2	SELL_CD34 LTBR_LTB
ACP|B Lin	ACP	B Lin	2	C5AR1_RPS19
ChC|B Lin	ChC	B Lin	3	SELL_CD34 LTBR_LTB
AFP|B Lin	AFP	B Lin	3	LTBR_LTB
Myo|B Lin	Myo	B Lin	3	ICAM1_aLb2 complex
OsC|B Lin	OsC	B Lin	1	LTBR_LTB
GFP|ILC_TSP2	GFP	ILC_TSP2	6	CD74_APP NOTCH1_DLK1 DLK1_NOTCH2
SFP|ILC_TSP2	SFP	ILC_TSP2	4	VCAM1_a4b1 complex VCAM1_a4b7 complex ICAM1_ITGAL NOTCH1_DLK1 DLK1_NOTCH2 C5AR1_RPS19
SC|ILC_TSP2	SC	ILC_TSP2	1	NECTIN2_NECTIN3 NOTCH1_JAG1 NOTCH1_DLK1 DLK1_NOTCH2 DLK1_NOTCH4 APP_FPR2 C5AR1_RPS19
CLFP|ILC_TSP2	CLFP	ILC_TSP2	6	CD74_APP ICAM1_ITGAL NOTCH1_DLK1 SIRPA_CD47 DLK1_NOTCH2 APP_FPR2 C5AR1_RPS19
TC|ILC_TSP2	TC	ILC_TSP2	4	CD74_APP NOTCH1_DLK1 DLK1_NOTCH2
ACP|ILC_TSP2	ACP	ILC_TSP2	2	CD74_APP ICAM1_ITGAL NOTCH1_DLK1 DLK1_NOTCH2 PLXNB2_SEMA4D APP_FPR2 C5AR1_RPS19
ChC|ILC_TSP2	ChC	ILC_TSP2	2	ICAM1_ITGAL NOTCH1_DLK1 JAG1_NOTCH2 DLK1_NOTCH2 PLXNB2_SEMA4D APP_FPR2 C5AR1_RPS19
AFP|ILC_TSP2	AFP	ILC_TSP2	6	ICAM1_ITGAL NOTCH1_DLK1 DLK1_NOTCH2 APP_FPR2 C5AR1_RPS19
Myo|ILC_TSP2	Myo	ILC_TSP2	5	CD74_APP NOTCH1_DLK1 DLK1_NOTCH2 PLXNB2_SEMA4D APP_FPR2 C5AR1_RPS19
OsC|ILC_TSP2	OsC	ILC_TSP2	5	CD74_APP ICAM1_ITGAL NOTCH1_DLK1 DLK1_NOTCH2 APP_FPR2 C5AR1_RPS19
ILC_TSP2|GFP	ILC_TSP2	GFP	2	CD74_APP NOTCH1_DLK1 DLK1_NOTCH2
EC|GFP	EC	GFP	1	VCAM1_a4b1 complex NOTCH1_DLK1 NKG2D II receptor_MICB DLK1_NOTCH2
Eo/Bas|GFP	Eo/Bas	GFP	4	NECTIN2_NECTIN3 NOTCH1_JAG1 NOTCH1_DLK1 DLK1_NOTCH2 DLK1_NOTCH4 PLD2_ARF1
Mon Prog|GFP	Mon Prog	GFP	6	THY1_aMb2 complex CD74_APP NOTCH1_DLK1 SIRPA_CD47 JAG1_NOTCH2 DLK1_NOTCH2 C5AR1_RPS19
Neu|GFP	Neu	GFP	6	CD74_APP NOTCH1_DLK1 SIRPA_CD47 DLK1_NOTCH2 PLD2_ARF1
Im Neu|GFP	Im Neu	GFP	5	THY1_aMb2 complex CD74_APP ICAM1_ITGAL NOTCH1_DLK1 JAG1_NOTCH2 DLK1_NOTCH2 PLXNB2_SEMA4D PLD2_ARF1 APP_FPR2 C5AR1_RPS19
Oc & DC|GFP	Oc & DC	GFP	3	THY1_aMb2 complex NOTCH1_JAG1 NOTCH1_DLK1 JAG1_NOTCH2 DLK1_NOTCH2 PLXNB2_SEMA4D APP_FPR2 C5AR1_RPS19
B Lin|SFP	B Lin	SFP	1	CD74_APP NOTCH1_DLK1 DLK1_NOTCH2 PLXNB2_SEMA4D PLD2_ARF1 C5AR1_RPS19
ILC_TSP2|SFP	ILC_TSP2	SFP	2	THY1_aMb2 complex CD74_APP NOTCH1_DLK1 JAG1_NOTCH2 DLK1_NOTCH2 PLD2_ARF1 APP_FPR2
EC|SFP	EC	SFP	3	CD74_APP
Eo/Bas|SFP	Eo/Bas	SFP	2	JAM2_a4b1 complex
HPC|SFP	HPC	SFP	1	NECTIN2_NECTIN3 F11R_aLb2 complex NOTCH1_JAG1 APP_FPR2 SELL_CD34
Mon Prog|SFP	Mon Prog	SFP	6	CD74_APP APP_FPR2 ALOX5_ALOX5AP C5AR1_RPS19
Neu|SFP	Neu	SFP	5	CD74_APP
Im Neu|SFP	Im Neu	SFP	5	CD74_APP ICAM1_ITGAL JAG1_NOTCH2 APP_FPR2 ALOX5_ALOX5AP C5AR1_RPS19
Oc & DC|SFP	Oc & DC	SFP	3	JAG1_NOTCH2 APP_FPR2 ALOX5_ALOX5AP C5AR1_RPS19
B Lin|SC	B Lin	SC	1	CD74_APP PLXNB2_SEMA4D APP_FPR2 C5AR1_RPS19
ILC_TSP2|SC	ILC_TSP2	SC	1	CD74_APP APP_FPR2 ALOX5_ALOX5AP
EC|SC	EC	SC	2	CD74_APP NOTCH1_DLK1 DLK1_NOTCH2
Eo/Bas|SC	Eo/Bas	SC	2	VCAM1_a4b1 complex ICAM1_ITGAL NOTCH1_DLK1 DLK1_NOTCH2 PLXNB2_SEMA4D C5AR1_RPS19
HPC|SC	HPC	SC	1	NECTIN2_NECTIN3 NOTCH1_JAG1 NOTCH1_DLK1 DLK1_NOTCH2 DLK1_NOTCH4 APP_FPR2 C5AR1_RPS19
Mon Prog|SC	Mon Prog	SC	4	CD74_APP NOTCH1_DLK1 SIRPA_CD47 DLK1_NOTCH2 PLXNB2_SEMA4D APP_FPR2 C5AR1_RPS19
Neu|SC	Neu	SC	3	CD74_APP NOTCH1_DLK1 DLK1_NOTCH2
Im Neu|SC	Im Neu	SC	2	CD74_APP ICAM1_ITGAL NOTCH1_DLK1 DLK1_NOTCH2 PLXNB2_SEMA4D APP_FPR2 C5AR1_RPS19
Oc & DC|SC	Oc & DC	SC	1	NOTCH1_DLK1 DLK1_NOTCH2 PLXNB2_SEMA4D APP_FPR2 C5AR1_RPS19
B Lin|CLFP	B Lin	CLFP	1	CD74_APP NOTCH1_DLK1 DLK1_NOTCH2 PLXNB2_SEMA4D APP_FPR2 C5AR1_RPS19
ILC_TSP2|CLFP	ILC_TSP2	CLFP	2	CD74_APP NOTCH1_DLK1 DLK1_NOTCH2 APP_FPR2 C5AR1_RPS19
EC|CLFP	EC	CLFP	4	CD74_APP NOTCH1_DLK1
Eo/Bas|CLFP	Eo/Bas	CLFP	1	VCAM1_a4b1 complex JAM2_a4b1 complex NOTCH1_DLK1 DLK1_NOTCH2
HPC|CLFP	HPC	CLFP	1	NOTCH1_JAG1 NOTCH1_DLK1 DLK1_NOTCH4 APP_FPR2
Mon Prog|CLFP	Mon Prog	CLFP	5	CD74_APP NOTCH1_DLK1 DLK1_NOTCH2 APP_FPR2 C5AR1_RPS19
Neu|CLFP	Neu	CLFP	3	CD74_APP NOTCH1_DLK1
Im Neu|CLFP	Im Neu	CLFP	3	CD74_APP ICAM1_ITGAL NOTCH1_DLK1 DLK1_NOTCH2 APP_FPR2 C5AR1_RPS19
Oc & DC|CLFP	Oc & DC	CLFP	3	NOTCH1_DLK1 DLK1_NOTCH2 PLXNB2_SEMA4D APP_FPR2 C5AR1_RPS19
Eo/Bas|TC	Eo/Bas	TC	1	CD74_APP NOTCH1_DLK1 DLK1_NOTCH2 PLXNB2_SEMA4D APP_FPR2 C5AR1_RPS19
Mon Prog|TC	Mon Prog	TC	4	CD74_APP NOTCH1_DLK1 DLK1_NOTCH2 APP_FPR2
Neu|TC	Neu	TC	2	CD74_APP SIRPA_CD47
Im Neu|TC	Im Neu	TC	1	JAM2_a4b1 complex SIRPA_CD47
Oc & DC|TC	Oc & DC	TC	2	NECTIN2_NECTIN3 NOTCH1_JAG1 NOTCH1_DLK1 DLK1_NOTCH4 EFNB2_EPHB4 APP_FPR2
ILC_TSP2|ACP	ILC_TSP2	ACP	1	CD74_APP SIRPA_CD47
EC|ACP	EC	ACP	2	CD74_APP PLXNB2_SEMA4D APP_FPR2 C5AR1_RPS19
Eo/Bas|ACP	Eo/Bas	ACP	2	PLXNB2_SEMA4D APP_FPR2 C5AR1_RPS19
Mon Prog|ACP	Mon Prog	ACP	4	APP_FPR2 C5AR1_RPS19
Neu|ACP	Neu	ACP	4	CD74_APP PLXNB2_SEMA4D APP_FPR2 C5AR1_RPS19
Im Neu|ACP	Im Neu	ACP	4	CD74_APP APP_FPR2
Oc & DC|ACP	Oc & DC	ACP	2	CD74_APP NOTCH1_DLK1 DLK1_NOTCH2
Mon Prog|ChC	Mon Prog	ChC	4	NOTCH1_DLK1 DLK1_NOTCH2 DLK1_NOTCH4 C5AR1_RPS19
Neu|ChC	Neu	ChC	2	CD74_APP NOTCH1_DLK1 DLK1_NOTCH2 C5AR1_RPS19
Im Neu|ChC	Im Neu	ChC	1	CD74_APP NOTCH1_DLK1 DLK1_NOTCH2
Oc & DC|ChC	Oc & DC	ChC	1	CD74_APP ICAM1_ITGAL NOTCH1_DLK1 DLK1_NOTCH2 APP_FPR2 C5AR1_RPS19
ILC_TSP2|AFP	ILC_TSP2	AFP	1	NOTCH1_DLK1 DLK1_NOTCH2 APP_FPR2 C5AR1_RPS19
EC|AFP	EC	AFP	2	CD74_APP NOTCH1_DLK1 DLK1_NOTCH2 PLXNB2_SEMA4D APP_FPR2 C5AR1_RPS19
Eo/Bas|AFP	Eo/Bas	AFP	3	CD74_APP NOTCH1_DLK1 DLK1_NOTCH2 APP_FPR2 C5AR1_RPS19
HPC|AFP	HPC	AFP	1	CD74_APP NOTCH1_DLK1 DLK1_NOTCH2
Mon Prog|AFP	Mon Prog	AFP	5	VCAM1_a4b1 complex VCAM1_a4b7 complex ICAM1_ITGAL NOTCH1_DLK1 NKG2D II receptor_MICB DLK1_NOTCH2
Neu|AFP	Neu	AFP	4	NECTIN2_NECTIN3 NOTCH1_JAG1 NOTCH1_DLK1 DLK1_NOTCH2 JAG1_NOTCH4 DLK1_NOTCH4 PLD2_ARF1 EPHB2_EFNB2 EPHB4_EFNB1 APP_FPR2
Im Neu|AFP	Im Neu	AFP	4	CD74_APP ICAM1_ITGAL NOTCH1_JAG1 NOTCH1_DLK1 JAG1_NOTCH2 DLK1_NOTCH2 PLXNB2_SEMA4D APP_FPR2 C5AR1_RPS19
Oc & DC|AFP	Oc & DC	AFP	4	CD74_APP NOTCH1_DLK1 DLK1_NOTCH2 PLD2_ARF1
Mon Prog|Myo	Mon Prog	Myo	1	THY1_aMb2 complex ICAM1_ITGAL NOTCH1_JAG1 NOTCH1_DLK1 JAG1_NOTCH2 DLK1_NOTCH2 PLXNB2_SEMA4D APP_FPR2 C5AR1_RPS19
Neu|Myo	Neu	Myo	1	THY1_aMb2 complex ICAM1_ITGAL NOTCH1_JAG1 NOTCH1_DLK1 JAG1_NOTCH2 DLK1_NOTCH2 APP_FPR2 C5AR1_RPS19
Im Neu|Myo	Im Neu	Myo	1	CD74_APP ICAM1_ITGAL NOTCH1_DLK1 JAG1_NOTCH2 DLK1_NOTCH2 PLXNB2_SEMA4D PLD2_ARF1 APP_FPR2 C5AR1_RPS19
Oc & DC|Myo	Oc & DC	Myo	1	VCAM1_a4b1 complex CD74_APP ICAM1_ITGAL NOTCH1_JAG1 NOTCH1_DLK1 JAG1_NOTCH2 DLK1_NOTCH2 PLD2_ARF1 APP_FPR2
ILC_TSP2|OsC	ILC_TSP2	OsC	1	VCAM1_a4b1 complex VCAM1_a4b7 complex NOTCH1_DLK1 DLK1_NOTCH2 C5AR1_RPS19
EC|OsC	EC	OsC	1	DLL1_NOTCH1 NOTCH1_JAG1 NOTCH1_DLK1 DLK1_NOTCH2 DLK1_NOTCH4 C5AR1_RPS19
Mon Prog|OsC	Mon Prog	OsC	5	NOTCH1_DLK1 DLK1_NOTCH2 C5AR1_RPS19
Neu|OsC	Neu	OsC	3	NOTCH1_DLK1 DLK1_NOTCH2
Im Neu|OsC	Im Neu	OsC	2	VCAM1_a4b1 complex NOTCH1_DLK1 DLK1_NOTCH2 C5AR1_RPS19
Oc & DC|OsC	Oc & DC	OsC	2	NOTCH1_DLK1 DLK1_NOTCH2 C5AR1_RPS19
GFP|EC	GFP	EC	7	NOTCH1_DLK1 DLK1_NOTCH2 C5AR1_RPS19
SFP|EC	SFP	EC	6	VCAM1_a4b1 complex NOTCH1_DLK1 DLK1_NOTCH2 C5AR1_RPS19
SC|EC	SC	EC	5	CD74_APP
CLFP|EC	CLFP	EC	7	COL13A1_a1b1 complex VCAM1_a4b1 complex JAM2_a4b1 complex VCAM1_a4b7 complex HLA-E_KLRK1
TC|EC	TC	EC	4	CADM1_NECTIN3 NECTIN2_NECTIN3 COL13A1_a1b1 complex COL13A1_a2b1 complex NOTCH1_JAG1 SEMA4A_PLXND1 EPHB4_EFNB1 SELL_CD34 C5AR1_RPS19
ACP|EC	ACP	EC	6	COL13A1_a2b1 complex CD74_APP PLXNB2_SEMA4D C5AR1_RPS19
ChC|EC	ChC	EC	4	CD74_APP
AFP|EC	AFP	EC	10	CD74_APP ICAM1_ITGAL PLXNB2_SEMA4D APP_FPR2 C5AR1_RPS19
Myo|EC	Myo	EC	6	PLXNB2_SEMA4D APP_FPR2 C5AR1_RPS19
OsC|EC	OsC	EC	9	APP_FPR2 C5AR1_RPS19
GFP|Eo/Bas	GFP	Eo/Bas	7	CADM1_CADM1 CD74_APP PLXNB2_SEMA4D APP_FPR2 C5AR1_RPS19
SFP|Eo/Bas	SFP	Eo/Bas	7	CD74_APP APP_FPR2 C5AR1_RPS19
SC|Eo/Bas	SC	Eo/Bas	4	SELP_CD34
CLFP|Eo/Bas	CLFP	Eo/Bas	7	CD44_SELE SELL_CD34 SELP_CD34
TC|Eo/Bas	TC	Eo/Bas	5	COL13A1_a1b1 complex ICAM2_aLb2 complex
ACP|Eo/Bas	ACP	Eo/Bas	4	EFNB2_EPHA4 SELL_CD34 SELP_CD34 SELE_GLG1
ChC|Eo/Bas	ChC	Eo/Bas	4	CD44_SELE SELP_CD34
AFP|Eo/Bas	AFP	Eo/Bas	9	SELP_CD34 SELE_GLG1
Myo|Eo/Bas	Myo	Eo/Bas	3	SELE_GLG1
OsC|Eo/Bas	OsC	Eo/Bas	4	L1CAM_a5b1 complex ICAM1_aMb2 complex ICAM1_aLb2 complex SELL_CD34
GFP|HPC	GFP	HPC	3	L1CAM_a5b1 complex SELL_CD34
SFP|HPC	SFP	HPC	5	CDH1_a2b1 complex C5AR1_RPS19
SC|HPC	SC	HPC	1	SELL_CD34
CLFP|HPC	CLFP	HPC	3	CDH1_a2b1 complex
TC|HPC	TC	HPC	2	L1CAM_a5b1 complex SELL_CD34
ACP|HPC	ACP	HPC	2	ICAM1_aMb2 complex ICAM1_aLb2 complex SELL_CD34
ChC|HPC	ChC	HPC	3	SELL_CD34
AFP|HPC	AFP	HPC	4	C5AR1_RPS19
Myo|HPC	Myo	HPC	2	SELL_CD34
OsC|HPC	OsC	HPC	1	ICAM1_SPN
GFP|Mon Prog	GFP	Mon Prog	7	THBS1_a2Bb3 complex THBS1_aVb3 complex ICAM1_aMb2 complex ICAM1_aLb2 complex SIRPA_CD47 SELL_CD34
SFP|Mon Prog	SFP	Mon Prog	10	THBS1_a2Bb3 complex THBS1_aVb3 complex ICAM1_aMb2 complex ICAM1_aLb2 complex SIRPA_CD47 SELL_CD34
SC|Mon Prog	SC	Mon Prog	6	THBS1_aVb3 complex ICAM1_aMb2 complex ICAM1_aLb2 complex SELL_SELPLG
CLFP|Mon Prog	CLFP	Mon Prog	7	THBS1_aVb3 complex ICAM1_aMb2 complex ICAM1_aLb2 complex SIRPA_CD47 SELL_CD34
TC|Mon Prog	TC	Mon Prog	6	ICAM1_aMb2 complex ICAM1_aLb2 complex SIRPA_CD47 SELL_CD34
ACP|Mon Prog	ACP	Mon Prog	4	THBS1_a2Bb3 complex THBS1_aVb3 complex SIRPA_CD47 SELL_CD34
ChC|Mon Prog	ChC	Mon Prog	6	ICAM1_aMb2 complex ICAM1_aLb2 complex SIRPA_CD47 SELL_CD34
AFP|Mon Prog	AFP	Mon Prog	11	THBS1_aVb3 complex ICAM1_aMb2 complex ICAM1_aLb2 complex SIRPA_CD47 SELL_CD34
Myo|Mon Prog	Myo	Mon Prog	4	SELL_CD34
OsC|Mon Prog	OsC	Mon Prog	5	THBS1_aVb3 complex ICAM1_aMb2 complex ICAM1_aLb2 complex SIRPA_CD47 SELL_SELPLG
GFP|Neu	GFP	Neu	7	THBS1_a2Bb3 complex THBS1_aVb3 complex ICAM1_aMb2 complex ICAM1_aLb2 complex SIRPA_CD47 SELL_CD34
SFP|Neu	SFP	Neu	8	THBS1_a2Bb3 complex THBS1_aVb3 complex ICAM1_aMb2 complex SIRPA_CD47 SELL_CD34
SC|Neu	SC	Neu	4	THBS1_aVb3 complex ICAM1_aMb2 complex SELL_SELPLG
CLFP|Neu	CLFP	Neu	5	THBS1_aVb3 complex ICAM1_aMb2 complex SELL_CD34
TC|Neu	TC	Neu	5	ICAM1_aMb2 complex SELL_CD34
ACP|Neu	ACP	Neu	3	THBS1_a2Bb3 complex THBS1_aVb3 complex SIRPA_CD47 SELL_CD34
ChC|Neu	ChC	Neu	4	ICAM1_aMb2 complex SELL_CD34
AFP|Neu	AFP	Neu	9	THBS1_aVb3 complex ICAM1_aMb2 complex ICAM1_aLb2 complex SELL_CD34
Myo|Neu	Myo	Neu	3	SELL_CD34
OsC|Neu	OsC	Neu	3	THBS1_aVb3 complex ICAM1_aMb2 complex SELL_SELPLG
GFP|Im Neu	GFP	Im Neu	5	THBS1_a2Bb3 complex THBS1_aVb3 complex ICAM1_aMb2 complex ICAM1_aLb2 complex SELL_CD34
SFP|Im Neu	SFP	Im Neu	7	THBS1_a2Bb3 complex THBS1_aVb3 complex ICAM1_aMb2 complex SIRPA_CD47 SELL_CD34
SC|Im Neu	SC	Im Neu	3	THBS1_aVb3 complex ICAM1_aMb2 complex
CLFP|Im Neu	CLFP	Im Neu	4	THBS1_aVb3 complex ICAM1_aMb2 complex SELL_CD34
TC|Im Neu	TC	Im Neu	4	ICAM1_aMb2 complex
ACP|Im Neu	ACP	Im Neu	2	THBS1_a2Bb3 complex THBS1_aVb3 complex SIRPA_CD47 SELL_CD34
ChC|Im Neu	ChC	Im Neu	4	ICAM1_aMb2 complex
AFP|Im Neu	AFP	Im Neu	8	THBS1_aVb3 complex ICAM1_aMb2 complex ICAM1_aLb2 complex SELL_CD34
Myo|Im Neu	Myo	Im Neu	4	SELL_CD34
OsC|Im Neu	OsC	Im Neu	2	THBS1_aVb3 complex ICAM1_aMb2 complex
GFP|Oc & DC	GFP	Oc & DC	6	ICAM1_aMb2 complex SIRPA_CD47 PLD2_ARF1
SFP|Oc & DC	SFP	Oc & DC	6	SIRPA_CD47 PLD2_ARF1 SELL_CD34
SC|Oc & DC	SC	Oc & DC	4	SIRPA_CD47
CLFP|Oc & DC	CLFP	Oc & DC	6	SIRPA_CD47 PLD2_ARF1 SELL_CD34
TC|Oc & DC	TC	Oc & DC	6	SIRPA_CD47 PLD2_ARF1
ACP|Oc & DC	ACP	Oc & DC	4	SIRPA_CD47 PLD2_ARF1
ChC|Oc & DC	ChC	Oc & DC	6	SIRPA_CD47
AFP|Oc & DC	AFP	Oc & DC	9	ICAM1_aMb2 complex ICAM1_aLb2 complex SIRPA_CD47 PLD2_ARF1
Myo|Oc & DC	Myo	Oc & DC	3	SIRPA_CD47
OsC|Oc & DC	OsC	Oc & DC	5	CADM1_CADM1 SIRPA_CD47

### Sheet: SC
Cluster pair	First_Cluster - First value	Second_Cluster - First value	pvalue - Count	interacting_pair - Concatenate
SC|Mon Prog	SC	Mon Prog	6	CD74_APP ICAM1_ITGAL JAG1_NOTCH2 APP_FPR2 ALOX5_ALOX5AP C5AR1_RPS19
SC|EC	SC	EC	5	NECTIN2_NECTIN3 F11R_aLb2 complex NOTCH1_JAG1 APP_FPR2 SELL_CD34
Mon Prog|SC	Mon Prog	SC	4	THBS1_aVb3 complex ICAM1_aMb2 complex ICAM1_aLb2 complex SELL_SELPLG
SC|Eo/Bas	SC	Eo/Bas	4	CD74_APP APP_FPR2 ALOX5_ALOX5AP C5AR1_RPS19
SC|Neu	SC	Neu	4	JAG1_NOTCH2 APP_FPR2 ALOX5_ALOX5AP C5AR1_RPS19
SC|Oc & DC	SC	Oc & DC	4	CD74_APP PLXNB2_SEMA4D APP_FPR2 C5AR1_RPS19
Neu|SC	Neu	SC	3	THBS1_aVb3 complex ICAM1_aMb2 complex SELL_SELPLG
SC|Im Neu	SC	Im Neu	3	APP_FPR2 ALOX5_ALOX5AP C5AR1_RPS19
EC|SC	EC	SC	2	COL13A1_a1b1 complex ICAM2_aLb2 complex
Eo/Bas|SC	Eo/Bas	SC	2	CDH1_a2b1 complex C5AR1_RPS19
Im Neu|SC	Im Neu	SC	2	THBS1_aVb3 complex ICAM1_aMb2 complex
B Lin|SC	B Lin	SC	1	C5AR1_RPS19
ILC_TSP2|SC	ILC_TSP2	SC	1	C5AR1_RPS19
HPC|SC	HPC	SC	1	C5AR1_RPS19
Oc & DC|SC	Oc & DC	SC	1	SIRPA_CD47
SC|B_cell	SC	B_cell	1	CD74_APP
SC|ILC_TSP2	SC	ILC_TSP2	1	JAM2_a4b1 complex
SC|HPC	SC	HPC	1	CD74_APP

### Sheet: EC
Cluster pair	First_Cluster - First value	Second_Cluster - First value	pvalue - Count	interacting_pair - Concatenate
AFP|EC	AFP	EC	10	CD74_APP ICAM1_ITGAL PLXNB2_SEMA4D APP_FPR2 C5AR1_RPS19
OsC|EC	OsC	EC	9	APP_FPR2 C5AR1_RPS19
GFP|EC	GFP	EC	7	NOTCH1_DLK1 DLK1_NOTCH2 C5AR1_RPS19
CLFP|EC	CLFP	EC	7	COL13A1_a1b1 complex VCAM1_a4b1 complex JAM2_a4b1 complex VCAM1_a4b7 complex HLA-E_KLRK1
SFP|EC	SFP	EC	6	VCAM1_a4b1 complex NOTCH1_DLK1 DLK1_NOTCH2 C5AR1_RPS19
ACP|EC	ACP	EC	6	COL13A1_a2b1 complex CD74_APP PLXNB2_SEMA4D C5AR1_RPS19
Myo|EC	Myo	EC	6	PLXNB2_SEMA4D APP_FPR2 C5AR1_RPS19
SC|EC	SC	EC	5	CD74_APP
EC|CLFP	EC	CLFP	4	EFNB2_EPHA4 SELL_CD34 SELP_CD34 SELE_GLG1
TC|EC	TC	EC	4	CADM1_NECTIN3 NECTIN2_NECTIN3 COL13A1_a1b1 complex COL13A1_a2b1 complex NOTCH1_JAG1 SEMA4A_PLXND1 EPHB4_EFNB1 SELL_CD34 C5AR1_RPS19
ChC|EC	ChC	EC	4	CD74_APP
EC|SFP	EC	SFP	3	CD44_SELE SELL_CD34 SELP_CD34
EC|SC	EC	SC	2	COL13A1_a1b1 complex ICAM2_aLb2 complex
EC|ACP	EC	ACP	2	CD44_SELE SELP_CD34
EC|AFP	EC	AFP	2	SELP_CD34 SELE_GLG1
EC|GFP	EC	GFP	1	SELP_CD34
EC|OsC	EC	OsC	1	SELE_GLG1

### Sheet: HPC
Cluster pair	First_Cluster - First value	Second_Cluster - First value	pvalue - Count	interacting_pair - Concatenate
SFP|HPC	SFP	HPC	5	CD74_APP NOTCH1_DLK1 SIRPA_CD47 DLK1_NOTCH2 PLD2_ARF1
AFP|HPC	AFP	HPC	4	CD74_APP NOTCH1_DLK1 DLK1_NOTCH2 PLD2_ARF1
GFP|HPC	GFP	HPC	3	CD74_APP NOTCH1_DLK1 DLK1_NOTCH2
CLFP|HPC	CLFP	HPC	3	CD74_APP NOTCH1_DLK1 DLK1_NOTCH2
ChC|HPC	ChC	HPC	3	CD74_APP NOTCH1_DLK1 DLK1_NOTCH2
TC|HPC	TC	HPC	2	CD74_APP NOTCH1_DLK1
ACP|HPC	ACP	HPC	2	CD74_APP SIRPA_CD47
Myo|HPC	Myo	HPC	2	NOTCH1_DLK1 DLK1_NOTCH2
SC|HPC	SC	HPC	1	CD74_APP
OsC|HPC	OsC	HPC	1	CD74_APP
HPC|SFP	HPC	SFP	1	SELL_CD34
HPC|SC	HPC	SC	1	C5AR1_RPS19
HPC|CLFP	HPC	CLFP	1	SELL_CD34
HPC|AFP	HPC	AFP	1	ICAM1_SPN

### Sheet: EoBAs
Cluster pair	First_Cluster - First value	Second_Cluster - First value	pvalue - Count	interacting_pair - Concatenate
AFP|Eo/Bas	AFP	Eo/Bas	9	CD74_APP ICAM1_ITGAL NOTCH1_JAG1 NOTCH1_DLK1 JAG1_NOTCH2 DLK1_NOTCH2 PLXNB2_SEMA4D APP_FPR2 C5AR1_RPS19
GFP|Eo/Bas	GFP	Eo/Bas	7	CD74_APP ICAM1_ITGAL NOTCH1_DLK1 SIRPA_CD47 DLK1_NOTCH2 APP_FPR2 C5AR1_RPS19
SFP|Eo/Bas	SFP	Eo/Bas	7	THY1_aMb2 complex CD74_APP NOTCH1_DLK1 SIRPA_CD47 JAG1_NOTCH2 DLK1_NOTCH2 C5AR1_RPS19
CLFP|Eo/Bas	CLFP	Eo/Bas	7	CD74_APP NOTCH1_DLK1 SIRPA_CD47 DLK1_NOTCH2 PLXNB2_SEMA4D APP_FPR2 C5AR1_RPS19
TC|Eo/Bas	TC	Eo/Bas	5	CD74_APP NOTCH1_DLK1 DLK1_NOTCH2 APP_FPR2 C5AR1_RPS19
Eo/Bas|GFP	Eo/Bas	GFP	4	L1CAM_a5b1 complex ICAM1_aMb2 complex ICAM1_aLb2 complex SELL_CD34
SC|Eo/Bas	SC	Eo/Bas	4	CD74_APP APP_FPR2 ALOX5_ALOX5AP C5AR1_RPS19
ACP|Eo/Bas	ACP	Eo/Bas	4	CD74_APP SIRPA_CD47 APP_FPR2 C5AR1_RPS19
ChC|Eo/Bas	ChC	Eo/Bas	4	CD74_APP NOTCH1_DLK1 DLK1_NOTCH2 C5AR1_RPS19
OsC|Eo/Bas	OsC	Eo/Bas	4	COL13A1_a2b1 complex CD74_APP PLXNB2_SEMA4D C5AR1_RPS19
Eo/Bas|AFP	Eo/Bas	AFP	3	ICAM1_aMb2 complex ICAM1_aLb2 complex SELL_CD34
Myo|Eo/Bas	Myo	Eo/Bas	3	NOTCH1_DLK1 DLK1_NOTCH2 C5AR1_RPS19
Eo/Bas|SFP	Eo/Bas	SFP	2	L1CAM_a5b1 complex SELL_CD34
Eo/Bas|SC	Eo/Bas	SC	2	CDH1_a2b1 complex C5AR1_RPS19
Eo/Bas|ACP	Eo/Bas	ACP	2	L1CAM_a5b1 complex SELL_CD34
Eo/Bas|CLFP	Eo/Bas	CLFP	1	SELL_CD34
Eo/Bas|TC	Eo/Bas	TC	1	CDH1_a2b1 complex

### Sheet: ILC_TSP2
Cluster pair	First_Cluster - First value	Second_Cluster - First value	pvalue - Count	interacting_pair - Concatenate
GFP|ILC_TSP2	GFP	ILC_TSP2	6	VCAM1_a4b1 complex VCAM1_a4b7 complex ICAM1_ITGAL NOTCH1_DLK1 DLK1_NOTCH2 C5AR1_RPS19
CLFP|ILC_TSP2	CLFP	ILC_TSP2	6	VCAM1_a4b1 complex ICAM1_ITGAL NOTCH1_DLK1 DLK1_NOTCH2 PLXNB2_SEMA4D C5AR1_RPS19
AFP|ILC_TSP2	AFP	ILC_TSP2	6	VCAM1_a4b1 complex VCAM1_a4b7 complex ICAM1_ITGAL NOTCH1_DLK1 NKG2D II receptor_MICB DLK1_NOTCH2
Myo|ILC_TSP2	Myo	ILC_TSP2	5	VCAM1_a4b1 complex VCAM1_a4b7 complex NOTCH1_DLK1 DLK1_NOTCH2 C5AR1_RPS19
OsC|ILC_TSP2	OsC	ILC_TSP2	5	COL13A1_a1b1 complex VCAM1_a4b1 complex JAM2_a4b1 complex VCAM1_a4b7 complex HLA-E_KLRK1
SFP|ILC_TSP2	SFP	ILC_TSP2	4	VCAM1_a4b1 complex NOTCH1_DLK1 NKG2D II receptor_MICB DLK1_NOTCH2
TC|ILC_TSP2	TC	ILC_TSP2	4	VCAM1_a4b1 complex JAM2_a4b1 complex NOTCH1_DLK1 DLK1_NOTCH2
ILC_TSP2|GFP	ILC_TSP2	GFP	2	ICAM1_aLb2 complex LTBR_LTB
ILC_TSP2|SFP	ILC_TSP2	SFP	2	SELL_CD34 LTBR_LTB
ILC_TSP2|CLFP	ILC_TSP2	CLFP	2	SELL_CD34 LTBR_LTB
ACP|ILC_TSP2	ACP	ILC_TSP2	2	JAM2_a4b1 complex SIRPA_CD47
ChC|ILC_TSP2	ChC	ILC_TSP2	2	NOTCH1_DLK1 DLK1_NOTCH2
ILC_TSP2|AFP	ILC_TSP2	AFP	1	ICAM1_aLb2 complex
ILC_TSP2|ACP	ILC_TSP2	ACP	1	LTBR_LTB
ILC_TSP2|OsC	ILC_TSP2	OsC	1	LTBR_LTB
ILC_TSP2|SFP0	ILC_TSP2	SC	1	C5AR1_RPS19
SC|ILC_TSP2	SC	ILC_TSP2	1	JAM2_a4b1 complex
